# LncRNA LINC00941 Links Oncogenic KRAS Signaling to Aggressiveness and Chemoresistance in Pancreatic Cancer

**DOI:** 10.1101/2025.09.29.679231

**Authors:** Thalita Bueno Corrêa, Gabriel Lucas da Fonseca, Rauni Borges Marques, Sandro Mascena Gomes-Filho, Lutero Hasenkamp, Yuli Magalhães, Lillian Russo, Nicolas Carlos Hoch, Fabio Luis Forti, Elena Levantini, Eduardo Moraes Reis, Daniela Sanchez Bassères

**Author notes:** **Send correspondence to:** Daniela S. Bassères, Universidade de São Paulo, Instituto de Química, Departamento de Bioquímica, Av. Prof. Lineu Prestes 748, Bloco 12 inferior, sala 1200, 05508-000, São Paulo, SP, Brazil.

## Abstract

Pancreatic ductal adenocarcinoma (PDAC) is one of the deadliest cancers, driven largely by oncogenic *KRAS*, yet effective targeted therapies remain unavailable. Long noncoding RNAs (lncRNAs) are emerging as key regulators of tumor biology, but their role in *KRAS*-driven PDAC is not well defined. To address this gap, we integrated RNA sequencing, exome, and clinical data from The Cancer Genome Atlas (TCGA) and identified 49 long intergenic noncoding RNAs (lincRNAs) differentially expressed according to *KRAS* status. Among the ten most abundant, LINC00941 and AC006262.5 showed the strongest differential expression in an independent PDAC cohort from the International Cancer Genome Consortium (ICGC). Experimental validation in *KRAS*-mutant PDAC cell lines and isogenic pancreatic epithelial models confirmed *KRAS*-dependent regulation of LINC00941, which was consistently upregulated in patient tumors and correlated with poor prognosis in both TCGA and ICGC datasets. Single-cell transcriptomic analysis further demonstrated that LINC00941 is enriched in malignant epithelial populations. Functional assays revealed that LINC00941 silencing impaired migration and invasion, reduced DNA repair capacity, and sensitized PDAC cells to gemcitabine, while having little effect on viability. Supporting these findings, co-expression and enrichment analyses linked LINC00941 to pathways regulating cell adhesion, motility, extracellular matrix organization, and DNA repair. Together, these findings demonstrate that oncogenic *KRAS* reshapes the lncRNA landscape in PDAC and identify LINC00941 as a *KRAS*-regulated oncogenic lncRNA that promotes aggressiveness and chemoresistance, highlighting its prognostic value and potential as a therapeutic target.
