## Supplementary Table 2 for "LncRNA LINC00941 Links Oncogenic KRAS Signaling to Aggressiveness and Chemoresistance in Pancreatic Cancer"

### Sheet: Sheet1
Differentially expressied lincRNAs in KRASmut patients (n=131) versus KRAS wildtype patients (n=14) in the PAAD-US TCGA dataset
Ensembl_gene_id	GeneSymbol	gene_biotype	description	baseMean	log2FoldChange	lfcSE	stat	pvalue	padj
ENSG00000224259	LINC01133	lincRNA	long intergenic non-protein coding RNA 1133 [Source:HGNC Symbol;Acc:HGNC:49447]	702.523	1.39153	0.389372	3.57379	0.000351848	0.0294091
ENSG00000180861	LINC01559	lincRNA	long intergenic non-protein coding RNA 1559 [Source:HGNC Symbol;Acc:HGNC:26598]	548.63	1.75741	0.443117	3.96602	7.30824e-05	0.0101912
ENSG00000227066	RP3-340N1.2	lincRNA	novel transcript	166.102	3.51584	0.507686	6.92523	4.35269e-12	2.75047e-08
ENSG00000260877	RP11-211G23.2	lincRNA	novel transcript	135.172	1.46855	0.436505	3.36432	0.000767315	0.0494761
ENSG00000235884	LINC00941	lincRNA	long intergenic non-protein coding RNA 941 [Source:HGNC Symbol;Acc:HGNC:48635]	111.818	1.31309	0.367125	3.57668	0.000347987	0.0292579
ENSG00000248810	RP11-362F19.1	lincRNA	long intergenic non-protein coding RNA 2432 [Source:HGNC Symbol;Acc:HGNC:53363]	105.711	1.38437	0.366047	3.78194	0.000155612	0.0171791
ENSG00000268621	AC006262.5	lincRNA	IGFL2 antisense RNA 1 [Source:HGNC Symbol;Acc:HGNC:52559]	77.0414	3.21397	0.625589	5.13751	2.78397e-07	0.000195466
ENSG00000228742	RP5-884M6.1	lincRNA	long intergenic non-protein coding RNA 2577 [Source:HGNC Symbol;Acc:HGNC:53749]	69.4621	1.84626	0.43427	4.25141	2.12425e-05	0.00445821
ENSG00000253522	MIR3142HG	lincRNA	MIR3142 host gene [Source:HGNC Symbol;Acc:HGNC:51944]	41.3861	-1.67447	0.3648	-4.59011	4.43004e-06	0.00144296
ENSG00000235407	RP11-470L19.2	lincRNA	CYMP antisense RNA 1 [Source:HGNC Symbol;Acc:HGNC:52509]	38.8871	4.83473	0.839963	5.75588	8.61902e-09	1.36159e-05
ENSG00000270933	CTD-2227E11.1	lincRNA	novel transcript	28.3327	-1.21279	0.342906	-3.5368	0.000405005	0.0323135
ENSG00000226051	ZNF503-AS1	lincRNA	ZNF503 antisense RNA 1 [Source:HGNC Symbol;Acc:HGNC:27370]	26.5759	-1.78538	0.391104	-4.56499	4.99527e-06	0.00161046
ENSG00000259230	CTD-2555C10.3	lincRNA	long intergenic non-protein coding RNA 2323 [Source:HGNC Symbol;Acc:HGNC:53242]	22.4587	1.94204	0.388077	5.00427	5.60736e-07	0.000317596
ENSG00000222033	LINC01124	lincRNA	long intergenic non-protein coding RNA 1124 [Source:HGNC Symbol;Acc:HGNC:49270]	21.6791	-1.79423	0.339496	-5.28497	1.25723e-07	0.000107358
ENSG00000261586	RP11-923I11.6	lincRNA	novel transcript	18.8527	-1.01788	0.223893	-4.54626	5.46076e-06	0.00169607
ENSG00000267123	CTD-2357A8.3	lincRNA	S-phase cancer associated transcript 1 [Source:HGNC Symbol;Acc:HGNC:52930]	16.6478	1.41093	0.395554	3.56698	0.000361122	0.0299466
ENSG00000203688	RP11-351J23.1	lincRNA	long intergenic non-protein coding RNA 2487 [Source:HGNC Symbol;Acc:HGNC:53466]	16.2663	-1.00149	0.287625	-3.48193	0.00049781	0.0366627
ENSG00000236318	KCCAT333	lincRNA	long intergenic non-protein coding RNA 2888 [Source:HGNC Symbol;Acc:HGNC:53765]	15.4596	3.41691	0.696434	4.90629	9.28163e-07	0.000463746
ENSG00000240476	LINC00973	lincRNA	long intergenic non-protein coding RNA 973 [Source:HGNC Symbol;Acc:HGNC:48868]	14.929	3.16535	0.747271	4.23588	2.27655e-05	0.00461711
ENSG00000204362	RP11-380J14.1	lincRNA	long intergenic non-protein coding RNA 2783 [Source:HGNC Symbol;Acc:HGNC:54303]	11.4505	2.83494	0.644589	4.39806	1.09224e-05	0.0028301
ENSG00000272549	RP11-351J23.2	lincRNA	long intergenic non-protein coding RNA 2538 [Source:HGNC Symbol;Acc:HGNC:53571]	8.98279	-1.10779	0.301134	-3.67874	0.000234391	0.0225093
ENSG00000270460	RP11-796E10.1	lincRNA	novel transcript	8.60212	1.76608	0.491409	3.59391	0.000325757	0.0278624
ENSG00000273100	RP11-302L19.3	lincRNA	novel transcript	8.3744	-1.39409	0.333356	-4.182	2.8895e-05	0.00543304
ENSG00000248474	CTD-2292M14.1	lincRNA	long intergenic non-protein coding RNA 2122 [Source:HGNC Symbol;Acc:HGNC:52979]	7.54417	3.40885	0.834855	4.08317	4.44263e-05	0.0071982
ENSG00000230834	AC068580.7	lincRNA	novel transcript	7.4526	2.20835	0.587465	3.75912	0.000170515	0.0183183
ENSG00000267922	AC007193.6	lincRNA	novel transcript	7.2312	2.32162	0.67743	3.4271	0.000610056	0.0426432
ENSG00000233610	LINC00462	lincRNA	long intergenic non-protein coding RNA 462 [Source:HGNC Symbol;Acc:HGNC:42811]	7.13181	2.20944	0.627024	3.52369	0.000425577	0.033365
ENSG00000230537	RP11-305L7.1	lincRNA	long intergenic non-protein coding RNA 2937 [Source:HGNC Symbol;Acc:HGNC:55942]	7.11119	-1.07053	0.294026	-3.64093	0.000271654	0.0245314
ENSG00000214546	AC087491.2	lincRNA	novel transcript	6.6238	-1.50865	0.445607	-3.38561	0.000710199	0.0476406
ENSG00000235385	GS1-600G8.5	lincRNA	long intergenic non-protein coding RNA 2154 [Source:HGNC Symbol;Acc:HGNC:53015]	6.37623	1.92998	0.572818	3.36927	0.000753674	0.0491167
ENSG00000251458	RP11-844P9.1	lincRNA	novel transcript	6.03616	2.33621	0.666475	3.50533	0.000456045	0.0346364
ENSG00000212766	EWSAT1	lincRNA	Ewing sarcoma associated transcript 1 [Source:HGNC Symbol;Acc:HGNC:26596]	4.77983	-3.22321	0.414678	-7.77281	7.67645e-15	2.42538e-10
ENSG00000231507	LINC01353	lincRNA	long intergenic non-protein coding RNA 1353 [Source:HGNC Symbol;Acc:HGNC:50580]	4.66967	-1.33062	0.320899	-4.14655	3.37521e-05	0.00605908
ENSG00000230623	RP11-469A15.2	lincRNA	novel transcript, antisense to ZNF281	4.12413	-1.84057	0.465343	-3.9553	7.64373e-05	0.0104547
ENSG00000261121	RP11-496D24.2	lincRNA	long intergenic non-protein coding RNA 2473 [Source:HGNC Symbol;Acc:HGNC:53412]	3.98051	-2.92631	0.572649	-5.11012	3.21949e-07	0.000216425
ENSG00000234928	AP000344.3	lincRNA	long intergenic non-protein coding RNA 1659 [Source:HGNC Symbol;Acc:HGNC:52447]	3.93362	-1.71084	0.436863	-3.91619	8.99596e-05	0.0117937
ENSG00000273492	AP000230.1	lincRNA	APP divergent transcript [Source:HGNC Symbol;Acc:HGNC:55075]	3.66804	-1.6343	0.405849	-4.02686	5.65265e-05	0.00835669
ENSG00000132204	LINC00470	lincRNA	long intergenic non-protein coding RNA 470 [Source:HGNC Symbol;Acc:HGNC:1225]	3.44456	-2.8934	0.780004	-3.70947	0.000207696	0.0209654
ENSG00000236849	LINC01474	lincRNA	long intergenic non-protein coding RNA 1474 [Source:HGNC Symbol;Acc:HGNC:51111]	3.41919	-1.35206	0.350906	-3.85306	0.000116651	0.0139606
ENSG00000254054	RP11-156K13.3	lincRNA	novel transcript	2.72958	-1.68716	0.457421	-3.68843	0.000225643	0.0218947
ENSG00000234503	KB-1592A4.14	lincRNA	novel transcript	2.69046	-2.24812	0.609556	-3.68813	0.000225911	0.0218947
ENSG00000223486	AC092198.1	lincRNA	long intergenic non-protein coding RNA 3053 [Source:HGNC Symbol;Acc:HGNC:56342]	2.31448	-2.85236	0.730015	-3.90726	9.33473e-05	0.0120873
ENSG00000237407	KB-1183D5.14	lincRNA	novel transcript	1.8069	-2.29746	0.681789	-3.36976	0.000752338	0.0491167
ENSG00000227356	LINC00866	lincRNA	GOLGA7B divergent transcript [Source:HGNC Symbol;Acc:HGNC:45232]	1.72972	-2.29164	0.421781	-5.43325	5.53368e-08	5.71845e-05
ENSG00000236924	RP11-390F4.6	lincRNA	novel transcript	1.71004	-1.64467	0.477427	-3.44487	0.000571331	0.0405645
ENSG00000254153	CTA-398F10.2	lincRNA	long intergenic non-protein coding RNA 2950 [Source:HGNC Symbol;Acc:HGNC:55965]	1.69352	-2.29276	0.559397	-4.09862	4.1562e-05	0.00698109
ENSG00000224853	LINC00393	lincRNA	long intergenic non-protein coding RNA 393 [Source:HGNC Symbol;Acc:HGNC:42721]	1.07377	-4.93033	1.36512	-3.61165	0.000304252	0.0264089
ENSG00000231252	RP11-436K8.1	lincRNA	novel transcript	1.02034	-2.53634	0.616847	-4.11178	3.92613e-05	0.00668363
ENSG00000232448	RP11-416N4.1	lincRNA	novel transcript	0.963787	-2.40678	0.694035	-3.46781	0.000524713	0.03785
