## Supplementary Table 3 for "LncRNA LINC00941 Links Oncogenic KRAS Signaling to Aggressiveness and Chemoresistance in Pancreatic Cancer"

### Sheet: Sheet1
LINC00941 TCGA significant spearman correlations
cor	pval	GeneSymbol	padj	TargetGene	p=0 (p<1e-300)
1	0	LINC00941	0	LINC00941	cor=spearman correlation
0.846194	0	CAPRIN2	0	LINC00941	pval = pvalue
0.759168	0	PAICS	0	LINC00941	padj= FDR-adjusted pvalue
0.754659	0	PLEK2	0	LINC00941
0.748529	0	FOXL1	0	LINC00941
0.745798	0	S100A10	0	LINC00941
0.745724	0	ITGB6	0	LINC00941
0.743637	0	NGEF	0	LINC00941
0.741638	0	SLC35F2	0	LINC00941
0.739277	0	LAMA3	0	LINC00941
0.738445	0	MAP4K4	0	LINC00941
0.730992	0	PPP1R1C	0	LINC00941
0.727728	0	SATB2-AS1	0	LINC00941
0.727636	0	SERPINB5	0	LINC00941
0.726278	0	CHML	0	LINC00941
0.726031	7.65653e-26	CGB7	3.18228e-25	LINC00941
0.725019	0	FAM177A1	0	LINC00941
0.72376	0	LAMB3	0	LINC00941
0.722398	0	UBE2E3	0	LINC00941
0.722096	0	LRRFIP1	0	LINC00941
0.721314	0	RCOR1	0	LINC00941
0.721275	0	RALA	0	LINC00941
0.720898	0	ITGA3	0	LINC00941
0.720752	0	INTS13	0	LINC00941
0.720684	0	GPR39	0	LINC00941
0.716702	0	AP1S3	0	LINC00941
0.716019	0	STAMBP	0	LINC00941
0.714707	0	MYO19	0	LINC00941
0.714665	0	LAMC2	0	LINC00941
0.714569	0	ITGA6	0	LINC00941
0.714366	0	GAPDH	0	LINC00941
0.713089	0	SCFD1	0	LINC00941
0.712869	0	AP3M2	0	LINC00941
0.712428	0	PLP2	0	LINC00941
0.712105	0	TCERG1	0	LINC00941
0.712005	0	E2F7	0	LINC00941
0.711031	0	MNAT1	0	LINC00941
0.710938	0	MBOAT2	0	LINC00941
0.710117	0	RPE	0	LINC00941
0.710039	0	EFNB2	0	LINC00941
0.708375	0	TNS4	0	LINC00941
0.708175	0	CARD11	0	LINC00941
0.708065	0	SPATS2L	0	LINC00941
0.707258	0	FIP1L1	0	LINC00941
0.707127	0	FLNB	0	LINC00941
0.707034	0	CKS1B	0	LINC00941
0.70591	0	WDR75	0	LINC00941
0.705775	0	ADSS2	0	LINC00941
0.705477	0	BLZF1	0	LINC00941
0.705324	0	MTX2	0	LINC00941
0.705242	0	YWHAZ	0	LINC00941
0.704854	0	METTL5	0	LINC00941
0.703525	0	KIF14	0	LINC00941
0.702913	0	MRPS35	0	LINC00941
0.702863	0	KRT19	0	LINC00941
0.702842	0	TUBA4A	0	LINC00941
0.702805	1.19558e-23	MIR4280HG	4.96818e-23	LINC00941
0.702355	0	SINHCAF	0	LINC00941
0.701957	0	STEAP3	0	LINC00941
0.701489	1.56861e-23	CGB8	6.51693e-23	LINC00941
0.699656	0	CAST	0	LINC00941
0.699628	0	S100A16	0	LINC00941
0.699108	0	NEK2	0	LINC00941
0.699073	0	TOMM20	0	LINC00941
0.699069	0	KRAS	0	LINC00941
0.698166	0	ZNF207	0	LINC00941
0.697178	0	AHNAK2	0	LINC00941
0.697139	0	ARHGAP32	0	LINC00941
0.697	0	KRT7	0	LINC00941
0.695709	0	MEAK7	0	LINC00941
0.695467	0	HMGA1	0	LINC00941
0.695119	0	PIAS3	0	LINC00941
0.694458	0	AP2B1	0	LINC00941
0.694454	0	ERO1A	0	LINC00941
0.693963	0	ODR4	0	LINC00941
0.693885	0	AL365181.3	0	LINC00941
0.693505	0	ATIC	0	LINC00941
0.693121	0	ITGB4	0	LINC00941
0.692946	0	ASAP2	0	LINC00941
0.692921	0	MET	0	LINC00941
0.692495	0	CREG2	0	LINC00941
0.692299	0	INPP4B	0	LINC00941
0.692257	0	RALB	0	LINC00941
0.692225	0	ANLN	0	LINC00941
0.691983	0	KRT7-AS	0	LINC00941
0.691873	0	OLA1	0	LINC00941
0.691158	0	FERMT1	0	LINC00941
0.690994	0	TAF7	0	LINC00941
0.690208	0	CAPN2	0	LINC00941
0.689682	0	MRPL44	0	LINC00941
0.689483	0	CCND1	0	LINC00941
0.688943	0	FOXM1	0	LINC00941
0.688928	0	HJURP	0	LINC00941
0.688808	0	AATF	0	LINC00941
0.688679	0	CASC8	0	LINC00941
0.688271	0	AL365181.2	0	LINC00941
0.687787	0	AC087588.1	0	LINC00941
0.687557	2.54566e-22	MIR4653	1.05741e-21	LINC00941
0.686809	0	BX470102.2	0	LINC00941
0.68672	0	ABLIM3	0	LINC00941
0.686614	0	NUF2	0	LINC00941
0.685806	0	ARMC10	0	LINC00941
0.685753	0	S100A11	0	LINC00941
0.68575	0	YARS2	0	LINC00941
0.685703	0	FAM83H	0	LINC00941
0.685302	0	CBFB	0	LINC00941
0.685046	0	B3GNT3	0	LINC00941
0.685017	0	SH2D3A	0	LINC00941
0.684541	0	RARS1	0	LINC00941
0.683776	0	DARS1	0	LINC00941
0.683758	0	KIF20A	0	LINC00941
0.683225	0	BTBD10	0	LINC00941
0.683086	0	TMEM33	0	LINC00941
0.683037	0	TMOD3	0	LINC00941
0.682589	0	GTF3C3	0	LINC00941
0.682517	0	CENPF	0	LINC00941
0.682418	0	ADAMTSL5	0	LINC00941
0.682141	0	IQGAP3	0	LINC00941
0.682041	0	SMARCAL1	0	LINC00941
0.681888	0	YOD1	0	LINC00941
0.681678	0	UBA6	0	LINC00941
0.681625	0	VPS72	0	LINC00941
0.681497	0	PICART1	0	LINC00941
0.68144	0	PLEC	0	LINC00941
0.681259	0	EXOC1	0	LINC00941
0.680924	0	SLC4A1AP	0	LINC00941
0.680917	0	LDHA	0	LINC00941
0.680828	0	ARNTL2	0	LINC00941
0.680416	0	TMEM182	0	LINC00941
0.680174	1.04702e-21	AC008687.6	4.34819e-21	LINC00941
0.679659	0	MAL2	0	LINC00941
0.679602	0	EPS8	0	LINC00941
0.679552	0	ITPR3	0	LINC00941
0.679509	0	VDAC1	0	LINC00941
0.679161	0	ESRP1	0	LINC00941
0.678933	0	PRELID3B	0	LINC00941
0.678756	0	PIP4K2C	0	LINC00941
0.678713	0	FAR1	0	LINC00941
0.67861	0	EIF2B2	0	LINC00941
0.678382	0	SPAG5	0	LINC00941
0.678364	0	FLNB-AS1	0	LINC00941
0.678361	0	PSMC6	0	LINC00941
0.678197	0	ZEB1-AS1	0	LINC00941
0.678147	0	UTP4	0	LINC00941
0.677895	0	OSBPL3	0	LINC00941
0.677827	0	DNAJC2	0	LINC00941
0.67771	0	DUSP12	0	LINC00941
0.677539	0	ASPM	0	LINC00941
0.6775	0	FRMD5	0	LINC00941
0.677397	0	SEC14L2	0	LINC00941
0.677362	0	ORC2	0	LINC00941
0.677305	0	KDM5B	0	LINC00941
0.677205	0	METAP1	0	LINC00941
0.677134	0	PERP	0	LINC00941
0.677027	0	WIPF2	0	LINC00941
0.676896	0	DLEU1	0	LINC00941
0.676821	0	LIN9	0	LINC00941
0.676818	0	CDK7	0	LINC00941
0.676526	0	USP43	0	LINC00941
0.676466	0	GJB3	0	LINC00941
0.676331	0	JRKL	0	LINC00941
0.676267	0	MYH16	0	LINC00941
0.676178	0	ANO1	0	LINC00941
0.675904	0	PPP1R13L	0	LINC00941
0.675865	0	XPO1	0	LINC00941
0.675826	0	RAB10	0	LINC00941
0.675026	0	ZNF860	0	LINC00941
0.674883	0	B3GNT4	0	LINC00941
0.674613	0	TMC7	0	LINC00941
0.674531	0	AP000695.2	0	LINC00941
0.674151	0	ITGA2	0	LINC00941
0.673994	0	RAD23A	0	LINC00941
0.673977	0	GOLGA5	0	LINC00941
0.673891	0	C1orf116	0	LINC00941
0.673813	0	AC245041.2	0	LINC00941
0.673813	0	C11orf80	0	LINC00941
0.673699	0	TRMT5	0	LINC00941
0.673205	0	TAGLN2	0	LINC00941
0.673105	0	HMGA2	0	LINC00941
0.672942	0	PAFAH1B2	0	LINC00941
0.672881	0	SF3B4	0	LINC00941
0.672821	0	CDH1	0	LINC00941
0.672736	0	DIAPH1	0	LINC00941
0.67238	0	TUFT1	0	LINC00941
0.672167	0	MED21	0	LINC00941
0.672113	0	FANCL	0	LINC00941
0.672	0	SDC4	0	LINC00941
0.671833	0	LFNG	0	LINC00941
0.67179	0	TFCP2L1	0	LINC00941
0.671441	0	OSBPL10	0	LINC00941
0.671214	0	XRCC5	0	LINC00941
0.671068	0	INSIG2	0	LINC00941
0.670948	5.79124e-21	LINC02454	2.40456e-20	LINC00941
0.670791	0	IGSF9	0	LINC00941
0.670791	0	RUVBL1	0	LINC00941
0.670784	0	HMMR	0	LINC00941
0.670784	0	SMG7	0	LINC00941
0.670695	0	FAM222B	0	LINC00941
0.670488	0	RBM8A	0	LINC00941
0.670375	0	TPM3	0	LINC00941
0.669852	0	AC137932.2	0	LINC00941
0.669816	0	IQANK1	0	LINC00941
0.669632	0	CD2AP	0	LINC00941
0.669468	0	NIP7	0	LINC00941
0.669418	0	EIF3C	0	LINC00941
0.669112	0	APH1A	0	LINC00941
0.669084	0	HLA-V	0	LINC00941
0.668775	0	ATG12	0	LINC00941
0.66876	0	LPAR5	0	LINC00941
0.66865	0	KCMF1	0	LINC00941
0.668376	0	NIF3L1	0	LINC00941
0.668295	0	TAF1D	0	LINC00941
0.668078	0	AC104024.2	0	LINC00941
0.668021	0	SMURF1	0	LINC00941
0.667829	0	FTSJ1	0	LINC00941
0.667608	0	RHNO1	0	LINC00941
0.667512	0	MPP5	0	LINC00941
0.667356	0	ATG16L1	0	LINC00941
0.667029	0	CAV2	0	LINC00941
0.666922	0	MST1R	0	LINC00941
0.666552	0	CTNNA1	0	LINC00941
0.666382	0	BRD7	0	LINC00941
0.666268	0	SLC2A1	0	LINC00941
0.666143	0	VN1R1	0	LINC00941
0.665923	0	GPRC5A	0	LINC00941
0.665916	0	CRNDE	0	LINC00941
0.665909	0	SNRPE	0	LINC00941
0.665806	0	SLC22A3	0	LINC00941
0.665795	0	SMYD2	0	LINC00941
0.665699	0	CBX3	0	LINC00941
0.665624	0	LRRC1	0	LINC00941
0.665486	0	CCNA2	0	LINC00941
0.665471	0	CNIH4	0	LINC00941
0.665244	0	RAD51AP1	0	LINC00941
0.665244	0	TNFRSF10A	0	LINC00941
0.665212	0	CTNND1	0	LINC00941
0.665176	0	COPS5	0	LINC00941
0.665098	0	TMEM105	0	LINC00941
0.66508	0	ANKRD18A	0	LINC00941
0.664974	0	SPTBN2	0	LINC00941
0.66487	0	PTK6	0	LINC00941
0.664742	0	MISP	0	LINC00941
0.664604	0	BCAR3	0	LINC00941
0.664248	0	UGT8	0	LINC00941
0.664117	0	MTIF2	0	LINC00941
0.664113	0	ANXA2	0	LINC00941
0.664106	0	RASA1	0	LINC00941
0.66407	0	ARF6	0	LINC00941
0.663953	0	CASP8	0	LINC00941
0.663786	0	YY1	0	LINC00941
0.66375	0	HACD2	0	LINC00941
0.663676	0	NOL10	0	LINC00941
0.663658	0	TOP2A	0	LINC00941
0.663612	0	ORC6	0	LINC00941
0.663505	0	SLC25A43	0	LINC00941
0.663402	0	TPX2	0	LINC00941
0.663356	0	AC105219.3	0	LINC00941
0.663256	0	DDX10	0	LINC00941
0.662812	0	RRAS2	0	LINC00941
0.662797	0	TTC27	0	LINC00941
0.662541	0	HSP90AB1	0	LINC00941
0.662435	0	FGD6	0	LINC00941
0.662172	0	POGK	0	LINC00941
0.661962	0	JAG1	0	LINC00941
0.661841	0	ALG8	0	LINC00941
0.661464	0	ALDH3B1	0	LINC00941
0.661464	0	PAWR	0	LINC00941
0.661308	0	BEAN1	0	LINC00941
0.661222	0	ELMO3	0	LINC00941
0.661094	0	LINC01588	0	LINC00941
0.661069	0	C1orf43	0	LINC00941
0.660788	0	TYW5	0	LINC00941
0.660767	0	YTHDF1	0	LINC00941
0.660685	0	PLEKHA5	0	LINC00941
0.660586	0	MTX1	0	LINC00941
0.660518	0	GREB1L	0	LINC00941
0.660415	0	PRKCI	0	LINC00941
0.660376	0	CCT8	0	LINC00941
0.660355	0	SATB2	0	LINC00941
0.660301	0	LCLAT1	0	LINC00941
0.660266	0	NT5E	0	LINC00941
0.660237	0	OCIAD2	0	LINC00941
0.660141	0	CCDC58	0	LINC00941
0.660127	0	TM4SF1	0	LINC00941
0.660038	0	DTL	0	LINC00941
0.65991	0	NOP14-AS1	0	LINC00941
0.659907	0	TMBIM1	0	LINC00941
0.659839	0	PKP3	0	LINC00941
0.659836	0	TES	0	LINC00941
0.659619	0	STX1A	0	LINC00941
0.659572	0	ADPRHL1	0	LINC00941
0.659523	0	PTGES3	0	LINC00941
0.659462	0	KARS1	0	LINC00941
0.659459	0	NOP58	0	LINC00941
0.659437	0	HSPD1	0	LINC00941
0.659366	0	NAB1	0	LINC00941
0.659292	0	BZW1	0	LINC00941
0.65905	0	PXN	0	LINC00941
0.659032	0	BAG5	0	LINC00941
0.659011	0	PRPF40A	0	LINC00941
0.659007	0	CENPE	0	LINC00941
0.658996	0	DLGAP5	0	LINC00941
0.65894	0	APLP2	0	LINC00941
0.658836	0	RBM41	0	LINC00941
0.658797	0	CACYBP	0	LINC00941
0.65874	0	DDX11-AS1	0	LINC00941
0.658666	0	NUTF2	0	LINC00941
0.658644	0	LINC02323	0	LINC00941
0.658516	0	S100A2	0	LINC00941
0.658516	0	SUPT20H	0	LINC00941
0.658442	0	CDCP1	0	LINC00941
0.657883	0	ISCA2	0	LINC00941
0.657848	0	MMP28	0	LINC00941
0.657837	0	SLC22A20P	0	LINC00941
0.65777	0	LINC01133	0	LINC00941
0.657695	0	AP1S1	0	LINC00941
0.657521	0	CCNB1	0	LINC00941
0.657379	0	MCTS1	0	LINC00941
0.657354	0	SMOX	0	LINC00941
0.657201	6.62693e-20	LINC02595	2.75098e-19	LINC00941
0.65713	0	TOP1	0	LINC00941
0.657016	0	RRP15	0	LINC00941
0.656973	0	AL109615.2	0	LINC00941
0.656856	0	UNC13D	0	LINC00941
0.656795	0	DPY19L1	0	LINC00941
0.65666	0	EPB41L1	0	LINC00941
0.656621	0	ANXA2P2	0	LINC00941
0.656603	0	CHEK1	0	LINC00941
0.656351	0	KCNK1	0	LINC00941
0.656351	0	KLF5	0	LINC00941
0.656255	0	DERA	0	LINC00941
0.655988	0	H2AC6	0	LINC00941
0.655988	0	PSME3	0	LINC00941
0.655906	0	HPCAL1	0	LINC00941
0.655679	0	SNW1	0	LINC00941
0.655487	0	RIOK3	0	LINC00941
0.654893	0	HSD17B12	0	LINC00941
0.654612	0	SKA3	0	LINC00941
0.654527	0	TP53I3	0	LINC00941
0.65447	0	SIM2	0	LINC00941
0.654431	0	CENPK	0	LINC00941
0.654324	0	BAIAP2L1	0	LINC00941
0.654072	0	CCT3	0	LINC00941
0.654072	0	GRAMD2B	0	LINC00941
0.654058	0	FARSB	0	LINC00941
0.654036	0	CBWD2	0	LINC00941
0.653947	0	CCT6A	0	LINC00941
0.653947	0	HDGF	0	LINC00941
0.653876	0	AC018629.1	0	LINC00941
0.653631	0	AC008687.4	0	LINC00941
0.653599	0	JUP	0	LINC00941
0.653585	0	BUB1	0	LINC00941
0.65351	0	AFAP1-AS1	0	LINC00941
0.653474	0	CHMP4C	0	LINC00941
0.653472	1.25626e-19	LINC02280	5.21394e-19	LINC00941
0.653449	0	LARP1	0	LINC00941
0.653396	0	STYXL1	0	LINC00941
0.653393	0	DARS2	0	LINC00941
0.653311	0	TPI1	0	LINC00941
0.6533	0	SF3B6	0	LINC00941
0.652824	0	AL590666.2	0	LINC00941
0.652806	0	SSRP1	0	LINC00941
0.652674	0	CLIC3	0	LINC00941
0.652369	0	ARL6IP6	0	LINC00941
0.652326	0	GART	0	LINC00941
0.65213	0	PCGF2	0	LINC00941
0.651913	0	HARS2	0	LINC00941
0.651871	0	CDCA3	0	LINC00941
0.651864	0	TONSL	0	LINC00941
0.651682	0	CHRAC1	0	LINC00941
0.651483	0	ALS2CL	0	LINC00941
0.651455	0	CKAP2L	0	LINC00941
0.651433	0	AC009275.1	0	LINC00941
0.65127	0	SP2-AS1	0	LINC00941
0.651231	0	ZC3H15	0	LINC00941
0.651206	0	GRHL2	0	LINC00941
0.651199	0	IRF6	0	LINC00941
0.65106	0	INF2	0	LINC00941
0.651007	0	ZNF121	0	LINC00941
0.650971	0	U2SURP	0	LINC00941
0.650936	0	PRMT3	0	LINC00941
0.650907	0	UBE2Q1	0	LINC00941
0.650829	0	PPARG	0	LINC00941
0.650808	0	PIMREG	0	LINC00941
0.650608	0	PTBP1	0	LINC00941
0.650441	0	GPD2	0	LINC00941
0.650441	0	LRRC8E	0	LINC00941
0.650413	0	ZC3H18	0	LINC00941
0.650349	0	KIF18A	0	LINC00941
0.65032	0	MGST1	0	LINC00941
0.65026	0	MROH6	0	LINC00941
0.6502	0	MALL	0	LINC00941
