## Supplementary Table 4 for "LncRNA LINC00941 Links Oncogenic KRAS Signaling to Aggressiveness and Chemoresistance in Pancreatic Cancer"

### Sheet: Sheet1
TCGA top 300 LINC00941-correlated genes enrichment - significant terms
Term	Overlap	P.value	Adjusted.P.value	Old.P.value	Old.Adjusted.P.value	Odds.Ratio	Combined.Score	Genes	Database
Cadherin Binding (GO:0045296)	28/317	5.21169e-14	1.63647e-11	0	0	6.91416	211.471	TES;HSP90AB1;CTNND1;OLA1;BZW1;LDHA;ATIC;PPP1R13L;RUVBL1;CTNNA1;FLNB;CCT8;LRRFIP1;S100A11;SPTBN2;RARS1;ANXA2;TMOD3;PAICS;YWHAZ;CD2AP;RAB10;ANLN;GPRC5A;TAGLN2;ITGA6;PKP3;PLEC	GO_Molecular_Function_2025
Focal Adhesion (GO:0005925)	24/387	5.05626e-09	7.56906e-07	0	0	4.63217	88.4867	BCAR3;RALA;TES;CAV2;ITGB4;ITGA3;ITGA2;HMGA1;RRAS2;YWHAZ;EFNB2;RAB10;FERMT1;VPS72;CTNNA1;CAPN2;FLNB;ITGA6;ITGB6;TNS4;MISP;ARF6;MAP4K4;PLEC	GO_Cellular_Component_2025
Cell-Substrate Junction (GO:0030055)	24/395	7.53141e-09	7.56906e-07	0	0	4.53041	84.7376	BCAR3;RALA;TES;CAV2;ITGB4;ITGA3;ITGA2;HMGA1;RRAS2;YWHAZ;EFNB2;RAB10;FERMT1;VPS72;CTNNA1;CAPN2;FLNB;ITGA6;ITGB6;TNS4;MISP;ARF6;MAP4K4;PLEC	GO_Cellular_Component_2025
Type I Hemidesmosome Assembly R-HSA-446107	5/9	8.80966e-08	7.33845e-05	0	0	83.4576	1355.76	LAMB3;ITGB4;ITGA6;LAMC2;PLEC	Reactome_2022
Focal adhesion	15/201	3.99895e-07	8.97855e-05	0	0	5.52179	81.3473	LAMB3;CAV2;ITGB4;ITGA3;ITGA2;PXN;LAMA3;LAMC2;DIAPH1;CCND1;CAPN2;FLNB;ITGA6;ITGB6;MET	KEGG_2021_Human
ECM-receptor interaction	10/88	7.98093e-07	8.97855e-05	0	0	8.67462	121.801	SDC4;LAMB3;ITGB4;ITGA3;ITGA2;LAMA3;LAMC2;ITGA6;ITGB6;HMMR	KEGG_2021_Human
Laminin Interactions R-HSA-3000157	6/22	6.60404e-07	0.000275058	0	0	25.1071	357.285	LAMB3;ITGA3;ITGB4;ITGA2;LAMC2;ITGA6	Reactome_2022
Cadherin Binding Involved in Cell-Cell Adhesion (GO:0098641)	5/17	3.91997e-06	0.000615435	0	0	27.8079	346.193	RAB10;ANXA2;TMOD3;PKP3;S100A11	GO_Molecular_Function_2025
Cell-Cell Adhesion Mediator Activity (GO:0098632)	7/49	7.97709e-06	0.000834935	0	0	11.182	131.265	RAB10;ANXA2;TMOD3;CTNND1;PKP3;IGSF9;S100A11	GO_Molecular_Function_2025
G2/M Transition R-HSA-69275	13/182	3.888e-06	0.000913156	0	0	5.23479	65.213	HSP90AB1;HMMR;LIN9;FOXM1;TUBA4A;CCNA2;TPX2;CDK7;CENPF;XPO1;PSMC6;NEK2;MNAT1	Reactome_2022
Mitotic G2-G2/M Phases R-HSA-453274	13/184	4.3849e-06	0.000913156	0	0	5.17303	63.8215	HSP90AB1;HMMR;LIN9;FOXM1;TUBA4A;CCNA2;TPX2;CDK7;CENPF;XPO1;PSMC6;NEK2;MNAT1	Reactome_2022
Cell Cycle R-HSA-1640170	26/654	6.70129e-06	0.00111643	0	0	2.88177	34.3311	TOP2A;HSP90AB1;HJURP;HMMR;LIN9;FOXM1;CKS1B;XPO1;ORC6;CCND1;NUF2;RUVBL1;NEK2;PTK6;YWHAZ;TUBA4A;CCNA2;TPX2;CENPE;CENPF;CDK7;PSMC6;KIF20A;MNAT1;BLZF1;RHNO1	Reactome_2022
Cell Cycle, Mitotic R-HSA-69278	22/523	1.48119e-05	0.00205639	0	0	3.03263	33.723	TOP2A;HSP90AB1;PTK6;HMMR;LIN9;FOXM1;TUBA4A;CKS1B;CCNA2;TPX2;CENPE;CENPF;CDK7;XPO1;PSMC6;ORC6;CCND1;NUF2;NEK2;KIF20A;MNAT1;BLZF1	Reactome_2022
Intracellular Membraneless Organelle (GO:0043232)	39/1310	3.324e-05	0.00222708	0	0	2.16661	22.3415	TOP2A;ITGB4;NIP7;HJURP;HMMR;RAD51AP1;TAF1D;XPO1;CASP8;ZNF207;METTL5;LRRFIP1;NOP58;RARS1;ANXA2;UTP4;XRCC5;MTX2;TPM3;CBX3;TMOD3;MEAK7;WDR75;TUBA4A;TPX2;CENPE;DNAJC2;KRT19;CENPF;FRMD5;GPRC5A;SPATS2L;NOL10;KIF20A;GAPDH;DTL;PAFAH1B2;RHNO1;PLEC	GO_Cellular_Component_2025
Cyclin A/B1/B2 Associated Events During G2/M Transition R-HSA-69273	5/25	3.05011e-05	0.00294314	0	0	16.678	173.413	CCNA2;CDK7;XPO1;FOXM1;MNAT1	Reactome_2022
Non-integrin membrane-ECM Interactions R-HSA-3000171	6/41	3.13202e-05	0.00294314	0	0	11.4665	118.922	SDC4;LAMB3;ITGB4;ITGA2;LAMC2;ITGA6	Reactome_2022
Cyclin E Associated Events During G1/S Transition R-HSA-69202	8/82	3.17986e-05	0.00294314	0	0	7.2662	75.2494	CCNA2;CDK7;PSMC6;CCND1;PTK6;LIN9;MNAT1;CKS1B	Reactome_2022
Cyclin A:Cdk2-associated Events At S Phase Entry R-HSA-69656	8/84	3.79014e-05	0.00315718	0	0	7.07426	72.0197	CCNA2;CDK7;PSMC6;CCND1;PTK6;LIN9;MNAT1;CKS1B	Reactome_2022
Human papillomavirus infection	16/331	4.36812e-05	0.00319236	0	0	3.46702	34.804	PRKCI;JAG1;LAMB3;ITGB4;ITGA3;ITGA2;PXN;LAMA3;LAMC2;LFNG;CCNA2;CASP8;CCND1;ITGA6;KRAS;ITGB6	KEGG_2021_Human
Pathways in cancer	21/531	5.67531e-05	0.00319236	0	0	2.83217	27.6896	RALA;JAG1;HSP90AB1;RALB;LAMB3;TPM3;ITGA3;ITGA2;LAMA3;SLC2A1;LAMC2;CKS1B;CCNA2;CASP8;LPAR5;CCND1;CDH1;CTNNA1;ITGA6;KRAS;MET	KEGG_2021_Human
Small cell lung cancer	8/92	7.29741e-05	0.00328384	0	0	6.39791	60.9427	CCND1;LAMB3;ITGA3;ITGA2;LAMA3;LAMC2;ITGA6;CKS1B	KEGG_2021_Human
MET Promotes Cell Motility R-HSA-8875878	5/28	5.43795e-05	0.00411801	0	0	14.5004	142.387	LAMB3;ITGA3;ITGA2;LAMC2;TNS4	Reactome_2022
Signaling By Rho GTPases, Miro GTPases And RHOBTB3 R-HSA-9716542	24/660	6.3427e-05	0.00440289	0	0	2.60651	25.1935	STEAP3;JAG1;HSP90AB1;MTX1;TPM3;WIPF2;TMOD3;KIF14;RRAS2;IQGAP3;YWHAZ;MYO19;LRRC1;ANLN;CENPE;ARHGAP32;DIAPH1;SCFD1;CENPF;XPO1;VPS72;NUF2;CTNNA1;NGEF	Reactome_2022
Regulation of actin cytoskeleton	12/218	0.000118224	0.00443339	0	0	3.94296	35.6559	DIAPH1;LPAR5;ITGB4;ITGA3;ITGA2;PXN;RRAS2;ITGA6;KRAS;PIP4K2C;ITGB6;IQGAP3	KEGG_2021_Human
Mesodermal Cell Differentiation (GO:0048333)	4/8	3.31253e-06	0.00484291	0	0	66.5405	839.595	ITGA3;ITGB4;ITGA2;HMGA2	GO_Biological_Process_2025
Mitotic G1 Phase And G1/S Transition R-HSA-453279	10/147	7.72279e-05	0.00494852	0	0	4.92399	46.624	TOP2A;CCNA2;CDK7;ORC6;PSMC6;CCND1;PTK6;LIN9;MNAT1;CKS1B	Reactome_2022
Bacterial invasion of epithelial cells	7/77	0.000156152	0.00501916	0	0	6.69966	58.7204	CDH1;CAV2;PXN;CTNNA1;ELMO3;MET;CD2AP	KEGG_2021_Human
MET Activates PTK2 Signaling R-HSA-8874081	4/17	0.000101219	0.00602254	0	0	20.4647	188.238	LAMB3;ITGA3;ITGA2;LAMC2	Reactome_2022
Actin Cytoskeleton (GO:0015629)	16/361	0.000120801	0.00607026	0	0	3.16065	28.5133	TPM3;SLC2A1;PAWR;MYO19;CD2AP;ANLN;ARHGAP32;DIAPH1;ABLIM3;VPS72;CAPN2;TAGLN2;FLNB;MISP;SPTBN2;PLEC	GO_Cellular_Component_2025
Signaling By Rho GTPases R-HSA-194315	23/644	0.000117885	0.00654654	0	0	2.55101	23.0759	STEAP3;JAG1;HSP90AB1;MTX1;TPM3;WIPF2;TMOD3;KIF14;RRAS2;IQGAP3;YWHAZ;LRRC1;ANLN;CENPE;ARHGAP32;DIAPH1;SCFD1;CENPF;XPO1;VPS72;NUF2;CTNNA1;NGEF	Reactome_2022
G1/S Transition R-HSA-69206	9/129	0.000145029	0.00755057	0	0	5.04639	44.6029	CCNA2;CDK7;ORC6;PSMC6;CCND1;PTK6;LIN9;MNAT1;CKS1B	Reactome_2022
DNA Binding, Bending (GO:0008301)	4/17	0.000101219	0.00794571	0	0	20.4647	188.238	TOP2A;HMGA1;HMGA2;FOXL1	GO_Molecular_Function_2025
Signal Transduction R-HSA-162582	59/2465	0.000173775	0.00851497	0	0	1.75968	15.2349	STEAP3;HSP90AB1;WIPF2;NAB1;KIF14;LAMC2;AATF;LRRC1;LFNG;YY1;DUSP12;XPO1;CASP8;CCND1;VPS72;NUF2;RUVBL1;PIP4K2C;ITGB6;TNS4;GPR39;PRKCI;TPM3;ITGA3;TMOD3;ITGA2;RRAS2;YWHAZ;ESRP1;NGEF;ARF6;RALA;RALB;CBFB;ITPR3;MST1R;IQGAP3;APH1A;SCFD1;CTNNA1;SPTBN2;JAG1;MTX1;LAMB3;SMURF1;CAV2;PTGES3;PTK6;TNFRSF10A;AP2B1;MYO19;ANLN;CENPE;ARHGAP32;DIAPH1;CENPF;PSMC6;LPAR5;RCOR1	Reactome_2022
Syndecan Interactions R-HSA-3000170	4/20	0.000198867	0.00920313	0	0	16.625	141.693	SDC4;ITGB4;ITGA2;ITGA6	Reactome_2022
Global Genome Nucleotide Excision Repair (GG-NER) R-HSA-5696399	7/82	0.000231629	0.0101551	0	0	6.25142	52.3267	YY1;PIAS3;CDK7;COPS5;RUVBL1;RAD23A;MNAT1	Reactome_2022
DNA Repair R-HSA-73894	14/310	0.000263477	0.0109738	0	0	3.20894	26.4466	PIAS3;XRCC5;FANCL;USP43;RAD23A;YY1;RAD51AP1;CCNA2;CDK7;COPS5;RUVBL1;MNAT1;DTL;RHNO1	Reactome_2022
Cell Junction Organization R-HSA-446728	7/86	0.000311127	0.0120115	0	0	5.93368	47.9163	PRKCI;LAMB3;ITGB4;CTNNA1;LAMC2;ITGA6;PLEC	Reactome_2022
Transcriptional Regulation By TP53 R-HSA-3700989	15/354	0.00031723	0.0120115	0	0	3.0059	24.2152	STEAP3;TNFRSF10A;YWHAZ;CCNA2;TPX2;CDK7;PPP1R13L;PERP;SMYD2;TAF7;PIP4K2C;BRD7;MNAT1;E2F7;RHNO1	Reactome_2022
Signaling By MET R-HSA-6806834	6/63	0.000359141	0.0128708	0	0	7.03294	55.7838	LAMB3;ITGA3;ITGA2;LAMC2;TNS4;ARF6	Reactome_2022
Purine Ribonucleoside Monophosphate Biosynthesis R-HSA-73817	3/10	0.000370827	0.0128708	0	0	28.417	224.488	ATIC;ADSS2;PAICS	Reactome_2022
Cytoskeleton (GO:0005856)	23/694	0.00034527	0.0138799	0	0	2.35473	18.77	PRKCI;TPM3;TMOD3;KRT7;PAWR;HMMR;MYO19;TUBA4A;CD2AP;ANLN;TPX2;CENPE;ARHGAP32;KRT19;FRMD5;CASP8;ABLIM3;VPS72;TAGLN2;FLNB;LRRFIP1;GAPDH;PLEC	GO_Cellular_Component_2025
Cell-Cell Communication R-HSA-1500931	8/120	0.000459193	0.0153003	0	0	4.79159	36.8283	PRKCI;LAMB3;ITGB4;CTNNA1;LAMC2;ITGA6;CD2AP;PLEC	Reactome_2022
Adherens Junction (GO:0005912)	9/151	0.000469002	0.0157116	0	0	4.25976	32.6507	RAB10;FRMD5;JAG1;ANXA2;TMOD3;CTNND1;CTNNA1;PKP3;S100A11	GO_Cellular_Component_2025
NOTCH4 Activation And Transmission Of Signal To Nucleus R-HSA-9013700	3/11	0.000504237	0.016155	0	0	24.8636	188.776	APH1A;JAG1;YWHAZ	Reactome_2022
Cellular senescence	9/156	0.000593992	0.016706	0	0	4.11382	30.5601	CCNA2;CCND1;CAPN2;RRAS2;VDAC1;ITPR3;KRAS;LIN9;FOXM1	KEGG_2021_Human
Cyclin-Dependent Protein Kinase Holoenzyme Complex (GO:0000307)	5/47	0.000672646	0.0185425	0	0	7.93301	57.945	CCNA2;CDK7;CCND1;MNAT1;CKS1B	GO_Cellular_Component_2025
Serine/Threonine Protein Kinase Complex (GO:1902554)	6/72	0.000738009	0.0185425	0	0	6.07112	43.7822	CCNA2;PRKCI;CDK7;CCND1;MNAT1;CKS1B	GO_Cellular_Component_2025
Kinase Binding (GO:0019900)	18/472	0.000298654	0.0187555	0	0	2.70588	21.9615	BCAR3;HSP90AB1;CAV2;KIF14;RAD23A;FOXM1;YWHAZ;TUBA4A;CKS1B;FAM83H;CCNA2;TPX2;FRMD5;BAG5;CCND1;VDAC1;KIF20A;STX1A	GO_Molecular_Function_2025
p53 signaling pathway	6/73	0.000794129	0.0198532	0	0	5.9802	42.6883	STEAP3;CASP8;CCND1;PERP;TNFRSF10A;SERPINB5	KEGG_2021_Human
PI3K-Akt signaling pathway	14/354	0.000976952	0.0206386	0	0	2.78733	19.3192	HSP90AB1;LAMB3;ITGB4;ITGA3;ITGA2;LAMA3;LAMC2;YWHAZ;LPAR5;CCND1;ITGA6;KRAS;ITGB6;MET	KEGG_2021_Human
Arrhythmogenic right ventricular cardiomyopathy	6/77	0.00105224	0.0206386	0	0	5.64214	38.6872	ITGB4;ITGA3;ITGA2;CTNNA1;ITGA6;ITGB6	KEGG_2021_Human
Proteoglycans in cancer	10/205	0.00110072	0.0206386	0	0	3.44916	23.4949	SDC4;CCND1;CAV2;ITGA2;PXN;RRAS2;FLNB;ITPR3;KRAS;MET	KEGG_2021_Human
Cyclin D Associated Events In G1 R-HSA-69231	5/47	0.000672646	0.0207524	0	0	7.93301	57.945	CDK7;CCND1;PTK6;MNAT1;CKS1B	Reactome_2022
S Phase R-HSA-69242	9/161	0.000745026	0.0221645	0	0	3.97748	28.6462	CCNA2;CDK7;ORC6;PSMC6;CCND1;PTK6;LIN9;MNAT1;CKS1B	Reactome_2022
Salmonella infection	11/249	0.00140907	0.0243878	0	0	3.11247	20.4328	RALA;HSP90AB1;CASP8;ANXA2;AHNAK2;FLNB;TNFRSF10A;GAPDH;TUBA4A;S100A10;ARF6	KEGG_2021_Human
Nucleotide Biosynthesis R-HSA-8956320	3/13	0.000854768	0.0245525	0	0	19.8889	140.509	ATIC;ADSS2;PAICS	Reactome_2022
Polymeric Cytoskeletal Fiber (GO:0099513)	12/280	0.00112562	0.0251388	0	0	3.02114	20.5118	CENPE;DIAPH1;TPM3;KIF14;KRT7;PAWR;KIF20A;CCT8;MISP;TUBA4A;METAP1;PLEC	GO_Cellular_Component_2025
RHO GTPase Cycle R-HSA-9012999	16/441	0.00108468	0.0301179	0	0	2.5551	17.4423	STEAP3;JAG1;HSP90AB1;MTX1;TPM3;WIPF2;TMOD3;KIF14;RRAS2;IQGAP3;LRRC1;ANLN;ARHGAP32;DIAPH1;SCFD1;NGEF	Reactome_2022
Nucleotide Excision Repair R-HSA-5696398	7/108	0.00122125	0.0328162	0	0	4.63599	31.0977	YY1;PIAS3;CDK7;COPS5;RUVBL1;RAD23A;MNAT1	Reactome_2022
Thyroid cancer	4/37	0.00221906	0.0352601	0	0	8.05364	49.2132	CCND1;CDH1;TPM3;KRAS	KEGG_2021_Human
Hypertrophic cardiomyopathy	6/90	0.00235068	0.0352601	0	0	4.76579	28.8476	ITGB4;ITGA3;TPM3;ITGA2;ITGA6;ITGB6	KEGG_2021_Human
Signaling By Receptor Tyrosine Kinases R-HSA-9006934	17/496	0.00141633	0.0368689	0	0	2.41048	15.812	RALA;RALB;LAMB3;ITGA3;NAB1;ITGA2;PTK6;ITPR3;LAMC2;MST1R;AP2B1;APH1A;DIAPH1;ESRP1;CTNNA1;TNS4;ARF6	Reactome_2022
Polo-like Kinase Mediated Events R-HSA-156711	3/16	0.0016188	0.039827	0	0	15.2968	98.2984	CENPF;LIN9;FOXM1	Reactome_2022
Assembly Of Collagen Fibrils And Other Multimeric Structures R-HSA-2022090	5/57	0.00162559	0.039827	0	0	6.40417	41.1268	LAMB3;ITGB4;LAMC2;ITGA6;PLEC	Reactome_2022
SCF(Skp2)-mediated Degradation Of P27/P21 R-HSA-187577	5/59	0.00189701	0.0451488	0	0	6.16635	38.6475	CCNA2;PSMC6;CCND1;PTK6;CKS1B	Reactome_2022
Dilated cardiomyopathy	6/96	0.00324904	0.0456896	0	0	4.44671	25.477	ITGB4;ITGA3;TPM3;ITGA2;ITGA6;ITGB6	KEGG_2021_Human
'De Novo' AMP Biosynthetic Process (GO:0044208)	3/6	6.46264e-05	0.0472419	0	0	66.3199	639.78	ATIC;ADSS2;PAICS	GO_Biological_Process_2025
Regulation of Cell Cycle (GO:0051726)	15/318	9.92124e-05	0.0483495	0	0	3.36929	31.0589	INTS13;HSP90AB1;HMGA2;PTK6;RAD23A;LIN9;FOXM1;CKS1B;YY1;CDK7;COPS5;VPS72;RUVBL1;BRD7;DTL	GO_Biological_Process_2025
